# Mutations to the HCoV-229E spike have counterbalancing effects on serum antibody neutralization and receptor binding

**DOI:** 10.64898/2026.02.22.707297

**Authors:** Sheri Harari, Rachel T. Eguia, Bernadeta Dadonaite, Caelan E. Radford, Cameron Stewart, David Veesler, Jesse D. Bloom

## Abstract

Human coronavirus 229E (HCoV-229E) is an endemic pathogen that causes repeated “common-cold” infections throughout life. Like other coronaviruses, it accumulates spike mutations that erode antibody immunity and enable reinfection. Here, we use pseudovirus deep mutational scanning to measure how mutations to the HCoV-229E spike affect its cell entry function, binding to its human APN receptor, and neutralization by human sera with a range of sensitivities to erosion by viral evolution. We find that both receptor binding and serum neutralization are affected by mutations across spike, including many that modulate these properties by affecting the balance of up versus down conformations of the spike receptor-binding domain (RBD). In particular, some mutations increase both receptor binding and serum neutralization by shifting the RBD to a more up conformation, suggesting that the HCoV-229E spike has evolved to shield key RBD neutralizing epitopes at the cost of less efficient receptor binding.
