## Supplementary Table S1 for "Mutations to the HCoV-229E spike have counterbalancing effects on serum antibody neutralization and receptor binding"

Strain Name	GenBank Accession	Year Collected	Protein Sequence	Number of AA Mutations vs 1984	List of AA Mutations
HCoV-229E-5/9/84	DQ243972	1984	MFVLLVAYALLHIAGCQTTNGLNTSHSVCNGCVGHSENVFAVESGGYIPSDFAFNNWFLLTNTSSVVDGVVRSFQPLLLNCLWSVSGSRFTTGFVYFNGTGRGDCKGFYSNASSDVIRYNINFERNLRRGTILFKTSYGVVVFYCTNNTLVSGDAHIPFGTVLGNFYCFVNTTIGNETTSAFVGALPKTVREFVISRTGHFYINGYRYFTLGNVEAVNFNVTNAETTVCTVALASYADVLVNVSQTAIANIIYCNSVINRLRCDQLSFDVPDGFYSTSPIQSVELPV-SIVSLPVYHKHTFIVLYVDFKLQSGVGRCFNCRPAVVNITLANFNETKGPLCVDTSHFTTKFVGA-N-FGRWSASINTGNCPFSFGKVNNFVKFGSVCFSLKDIPGGCAMP…	0	None
HCoV-229E-17/6/92	DQ243976	1992	MFVLLVAYALLHIAGCQTTNGMNTSHSVCNGCVGHSENVFAVESGGYIPSDFAFNNWFLLTNTSSVVDGVVRSFQPLLLNCLWSVSGSRFTTGFVYFNGTGRGDCKGFYSNASSDVIRYNINFEENLRRGTILFKTSYGAVVFYCTNNTLVSGDAHIPSGTVLGNFYCFVNTTIGNETTSAFVGALPKTVREFVISRTGHFYINGYRYFTLGNVEAVNFNVTNAETTVCTVALASYADVLVNVSQTAIANIIYCNSVINRLRCDQLSFDVPDGFYSTSPIQSVELPV-SIVSLPVYHKHTFIVLYVNFKLRSGVGRCYNCRPAVVNITLANFNETKGPLCVDTSHFTTQFVGA-K-FDRWSASINTGNCPFSFGKVNNFVKFGSVCFSLKDIPGGCAMP…	17	L22M, R125E, V140A, F159S, D307N, Q311R, F318Y, K349Q, N355K, G358D, V401M, Y406N, Y410H, T681R, A827S, I937L, M1005I
HCoV-229E-8/8/01	DQ243977	2001	MFVLLVAYALLHIAGCQTTNGMNTSQSVCNGCVGHSENVFAVESGGYIPSNFAFNNWFLLTNTSSVVDGVVRSFQPLLLNCLWSVSGSRLTTGFVYFNGTGRGDCKGFYSNASSDVIRYNINFEENLRRGTILFKTSYGAVVFYCTNNTLVSGDAHIPSGTVLGNFYCFVNTTIGNETTSAFVGALPKTVREFVISRTGHFYINGYRYFSLGNVEAVNFNVTNAATTVCTVALASYADVLVNVSQTAIANIIYCNSVINRLRCDQLSFDVPDGFYSTSPIQSVELPV-SIVSLPVYHKHTFIVLYVNFELRRGPGRCYNCRPAVVNITLANFNETKGPLCVDTSHFTTQFVGV-K-FDRWSASINTGNCPFSFGKVNNFVKFGSVCFSLKDIPGGCAMP…	27	L22M, H26Q, D51N, F90L, R125E, V140A, F159S, T210S, E225A, D307N, K309E, Q311R, S312R, V314P, F318Y, K349Q, A353V, N355K, G358D, V401M, Y406N, Y410H, T411N, T681R, S849F, I937L, M1005I
HCoV-229E-693A_2008	KM055556	2008	MFVLLVAYALLHIAGCQTTNGTNTSHSVCNGCVGHSENVFAVESGGYIPSNFAFNNWFLLTNTSSVVDGVVRSFQPLLLNCLWSVSGSQFTTGFVYFNGTGRGDCKGFYSNASSDVIRYNINFEENLRRGTILFKTSYGAVVFYCTNNTLVSGDAHIPSGTVLGNFYCFVNTTIGNETTSAFVGALPKTVREFVISRTGHFYINGYRYFSLGNVEAVNFNVTNAATTVCTVALASYADVLVNVSQTAIANIIYCNSVINRLRCDQLSFDVPDGFYSTSPIQPVELPV-SIVSLPVYHKHTFIVLYVNFELRRGPGRCYNCRPAVINITLANFNETKGPLCVDTSHFTTQFVGV-K-FDRWSASINTGNCPFSFGKVNNFVKFGSVCFSLKDIPGGCAMP…	33	L22T, D51N, R89Q, R125E, V140A, F159S, T210S, E225A, S282P, D307N, K309E, Q311R, S312R, V314P, F318Y, V325I, K349Q, A353V, N355K, G358D, V401M, A405V, Y406N, L407H, N408K, Y410H, T411N, K430Q, T681R, I937L, L948F, R971I, M1005I
HCoV_229E/Seattle/USA/SC677/2016	KY369909	2016	MFVLLVAYALLHIAGCQTTNGTNTSHSVCNGCVGHSENVFAVESGGYIPSNFSFNNWFLLTNTSSVVDGVVRSFQPLLLNCLWSVSGSQFTTGFVYFNGTGSGACKGFYSNASSDVIRYNINFEENLRRGTILFKTSYGAVVFYCTNNTLVSGDAHIPSGTVLGNFYCFVNTTIGNETTSAFVGALPKTVREFVISRTGHFYINGYRYFSLGDVEAVNFNVTNAATIVCTVALASYADVLVNVSQTAIANIIYCNSVINRLRCDQLSFDVPDGFYSTSPIQPVELPM-SIVSLPVYHKHTFIVLHVKFEHQRGPGKCYNCRPSVINITLANFNETKGPLCVDTSHFTTQFVDN-VKLARWSASINTGNCPFSFGKVNNFVKFGSVCFSLKDIPGGCAMP…	44	L22T, D51N, A53S, R89Q, R102S, D104A, R125E, V140A, F159S, T210S, N213D, E225A, T227I, S282P, V287M, Y305H, D307K, K309E, L310H, S312R, V314P, R316K, F318Y, A323S, V325I, K349Q, G352D, A353N, N355V, F357L, G358A, V401M, A405V, Y406N, L407H, N408K, Y410H, T411N, T681R, Y900H, I937L, R971T, M1005I, R1154K
